# TOLLIP resolves lipid-induced EIF2 signaling in alveolar macrophages for durable *Mycobacterium tuberculosis* protection

**DOI:** 10.1101/2020.08.24.263624

**Authors:** Sambasivan Venkatasubramanian, Courtney Plumlee, Kim Dill-McFarland, Gemma L. Pearson, Sara B. Cohen, Anne Lietzke, Amanda Pacheco, Sarah A. Hinderstein, Robyn Emery, Scott A. Soleimanpour, Matthew Altman, Kevin B. Urdahl, Javeed A. Shah

## Abstract

Relative deficiency of TOLLIP expression in monocytes is associated with increased tuberculosis (TB) susceptibility in genetic studies, despite antagonizing host innate immune pathways that control *Mycobacterium tuberculosis* (Mtb) infection. In this study, we investigated the mechanisms by which TOLLIP influences Mtb immunity. *Tollip*^-/-^ mice developed worsened disease, consistent with prior genetic observations, and developed large numbers of foam cells. Selective TOLLIP deletion in alveolar macrophages (AM) was sufficient to induce lipid accumulation and increased Mtb persistence 28 days after infection, despite increased antimicrobial responses. We analyzed sorted, Mtb-infected *Tollip*^-/-^ AM from mixed bone marrow chimeric mice to measure global gene expression 28 days post-infection. We found transcriptional profiles consistent with increased EIF2 signaling. Selective lipid administration to *Tollip*^-/-^ macrophages induced lipid accumulation, and Mtb infection of lipid laden, *Tollip*^-/-^ macrophages induced cellular stress and impaired Mtb control. EIF2 activation induced increased Mtb replication within macrophages, irrespective of TOLLIP expression, and EIF2 kinases were enriched in human caseous granulomas. Our findings define a critical checkpoint for TOLLIP to prevent lipid-induced EIF2 activation and demonstrate an important mechanism for EIF2 signaling to permit Mtb replication within macrophages.
