## Supplemental Data 1. for "TOLLIP resolves lipid-induced EIF2 signaling in alveolar macrophages for durable *Mycobacterium tuberculosis* protection"

### Sheet: Mtb-uninfected DEG
geneName	mgi_symbol	gene_biotype	logFC	AveExpr	t	P.Value	adj.P.Val	B	group	FC.group
ENSMUSG00000025139	Tollip	protein_coding	-2.52265	5.79193	-16.9069	2.34686e-10	3.33606e-06	11.99	uninfected	down
ENSMUSG00000074417	Gm14548	protein_coding	2.01771	3.04674	11.5462	2.71006e-08	0.000192618	8.73771	uninfected	up
ENSMUSG00000040907	Atp1a3	protein_coding	-1.09312	6.46493	-9.63428	2.34958e-07	0.00111331	7.01016	uninfected	down
ENSMUSG00000035914	Cd276	protein_coding	-2.54626	2.07454	-9.07528	4.70669e-07	0.00136799	6.42729	uninfected	down
ENSMUSG00000038179	Slamf7	protein_coding	-0.651923	7.86376	-9.05792	4.8118e-07	0.00136799	6.40856	uninfected	down
ENSMUSG00000041729	Coro2b	protein_coding	-6.97655	1.16476	-8.86576	6.15739e-07	0.00145879	6.19869	uninfected	down
ENSMUSG00000025277	Abhd6	protein_coding	1.18332	4.89001	8.50214	9.92555e-07	0.0020156	5.78828	uninfected	up
ENSMUSG00000032911	Cspg4	protein_coding	-1.88189	2.20013	-8.34803	1.22055e-06	0.00208327	5.60895	uninfected	down
ENSMUSG00000056999	Ide	protein_coding	-0.869616	6.38191	-8.21491	1.46242e-06	0.00208327	5.45139	uninfected	down
ENSMUSG00000030745	Il21r	protein_coding	-0.637933	6.51148	-8.16955	1.55608e-06	0.00208327	5.39713	uninfected	down
ENSMUSG00000038217	Tlcd2	protein_coding	1.55984	2.47779	8.14378	1.6121e-06	0.00208327	5.36618	uninfected	up
ENSMUSG00000016498	Pdcd1lg2	protein_coding	-1.35214	3.05477	-7.82201	2.52383e-06	0.00284446	4.97169	uninfected	down
ENSMUSG00000073409	H2-Q6	protein_coding	0.382695	9.04945	7.75628	2.77009e-06	0.00284446	4.88925	uninfected	up
ENSMUSG00000058818	Pirb	protein_coding	-0.452811	8.41091	-7.74836	2.80144e-06	0.00284446	4.87927	uninfected	down
ENSMUSG00000010663	Fads1	protein_coding	-0.732724	5.40479	-7.54021	3.77587e-06	0.00342538	4.61376	uninfected	down
ENSMUSG00000022856	Tmem41a	protein_coding	0.676329	4.4229	7.52579	3.85551e-06	0.00342538	4.59514	uninfected	up
ENSMUSG00000024621	Csf1r	protein_coding	-0.527067	9.91411	-7.4371	4.38633e-06	0.00366774	4.47983	uninfected	down
ENSMUSG00000021608	Lpcat1	protein_coding	-0.624368	5.51355	-7.28754	5.46442e-06	0.00431538	4.2827	uninfected	down
ENSMUSG00000049130	C5ar1	protein_coding	-0.770081	7.02099	-7.22065	6.03429e-06	0.00451461	4.19343	uninfected	down
ENSMUSG00000026315	Serpinb8	protein_coding	-1.25627	3.32527	-7.14933	6.71187e-06	0.00477046	4.09748	uninfected	down
ENSMUSG00000090626	Tex9	protein_coding	-1.10119	1.47896	-7.04227	7.88424e-06	0.00533688	3.95196	uninfected	down
ENSMUSG00000040829	Zmynd15	protein_coding	-1.02116	4.33943	-7.00834	8.29955e-06	0.00536264	3.90547	uninfected	down
ENSMUSG00000041757	Plekha6	protein_coding	1.77979	4.99381	6.94751	9.10311e-06	0.00550889	3.82166	uninfected	up
ENSMUSG00000042709	Atpaf2	protein_coding	0.634014	4.71748	6.9334	9.30098e-06	0.00550889	3.80214	uninfected	up
ENSMUSG00000058056	Palld	protein_coding	-1.3923	2.52987	-6.84748	1.06084e-05	0.00602686	3.68259	uninfected	down
ENSMUSG00000041992	Rapgef5	protein_coding	1.71778	2.65807	6.82252	1.10234e-05	0.00602686	3.64765	uninfected	up
ENSMUSG00000091144	Phf11c	protein_coding	-1.29036	0.799421	-6.78319	1.17128e-05	0.00616659	3.59238	uninfected	down
ENSMUSG00000015665	Awat1	protein_coding	1.51919	3.78983	6.56973	1.63388e-05	0.00810561	3.28812	uninfected	up
ENSMUSG00000031762	Mt2	protein_coding	0.790973	2.05648	6.56211	1.65362e-05	0.00810561	3.27711	uninfected	up
ENSMUSG00000034570	Inpp5j	protein_coding	-1.48797	2.74373	-6.5176	1.77392e-05	0.00828422	3.2127	uninfected	down
ENSMUSG00000021179	Nrde2	protein_coding	-0.503684	4.54781	-6.50605	1.80662e-05	0.00828422	3.19594	uninfected	down
ENSMUSG00000030786	Itgam	protein_coding	-0.698949	6.29666	-6.47643	1.89345e-05	0.00841105	3.15283	uninfected	down
ENSMUSG00000057722	Lepr	protein_coding	0.846	4.57559	6.37688	2.2189e-05	0.00955808	3.00694	uninfected	up
ENSMUSG00000035186	Ubd	protein_coding	0.892673	6.98037	6.3569	2.29103e-05	0.00957854	2.97748	uninfected	up
ENSMUSG00000032305	Fam219b	protein_coding	-0.955961	3.78195	-6.32241	2.42147e-05	0.00983461	2.92644	uninfected	down
ENSMUSG00000064246	Chil1	protein_coding	-1.43424	9.2888	-6.29655	2.5244e-05	0.00996787	2.88805	uninfected	down
ENSMUSG00000068923	Syt11	protein_coding	-0.6518	4.42107	-6.20225	2.94039e-05	0.0110766	2.74716	uninfected	down
ENSMUSG00000020668	Kif3c	protein_coding	-0.913855	3.18923	-6.19795	2.96103e-05	0.0110766	2.7407	uninfected	down
ENSMUSG00000019461	Plscr3	protein_coding	0.733806	5.06332	6.18135	3.04204e-05	0.0110879	2.71573	uninfected	up
ENSMUSG00000063193	Cd300lb	protein_coding	-0.478272	5.81656	-6.11891	3.36825e-05	0.0119699	2.62144	uninfected	down
ENSMUSG00000026928	Card9	protein_coding	-0.811456	4.62462	-6.07211	3.63677e-05	0.0121981	2.55036	uninfected	down
ENSMUSG00000025279	Dnase1l3	protein_coding	0.835136	5.93888	6.06756	3.6641e-05	0.0121981	2.54342	uninfected	up
ENSMUSG00000058317	Ube2e2	protein_coding	0.891989	3.39771	6.06329	3.6899e-05	0.0121981	2.53691	uninfected	up
ENSMUSG00000018381	Abi3	protein_coding	-1.07468	4.08372	-6.00033	4.09329e-05	0.0132241	2.44063	uninfected	down
ENSMUSG00000026535	Ifi202b	protein_coding	0.882712	4.10666	5.9849	4.19903e-05	0.0132643	2.41694	uninfected	up
ENSMUSG00000026271	Gpr35	protein_coding	-0.758311	5.33562	-5.9138	4.72485e-05	0.0146008	2.30726	uninfected	down
ENSMUSG00000025473	Adam8	protein_coding	-1.52569	6.10536	-5.89986	4.83586e-05	0.0146259	2.28565	uninfected	down
ENSMUSG00000079227	Ccr5	protein_coding	-0.936086	6.74126	-5.77854	5.92532e-05	0.0175476	2.09635	uninfected	down
ENSMUSG00000002846	Timmdc1	protein_coding	0.734459	3.00586	5.73284	6.40004e-05	0.0185666	2.02442	uninfected	up
ENSMUSG00000036103	Colec12	protein_coding	1.1771	5.88967	5.71509	6.59501e-05	0.018645	1.9964	uninfected	up
ENSMUSG00000030246	Ldhb	protein_coding	-1.14808	2.93577	-5.7067	6.68937e-05	0.018645	1.98313	uninfected	down
ENSMUSG00000048480	Cxcr1	protein_coding	1.40211	2.31265	5.66691	7.15632e-05	0.0192595	1.92008	uninfected	up
ENSMUSG00000023830	Igf2r	protein_coding	-0.855671	5.48694	-5.6649	7.18083e-05	0.0192595	1.91688	uninfected	down
ENSMUSG00000021451	Sema4d	protein_coding	-0.758051	7.66398	-5.64549	7.42175e-05	0.0195371	1.88603	uninfected	down
ENSMUSG00000079445	B3gnt7	protein_coding	0.687441	7.00197	5.57096	8.42859e-05	0.0217841	1.76698	uninfected	up
ENSMUSG00000056501	Cebpb	protein_coding	0.379573	9.84132	5.52144	9.17594e-05	0.0230003	1.68739	uninfected	up
ENSMUSG00000029822	Osbpl3	protein_coding	-0.588159	6.65284	-5.51848	9.22277e-05	0.0230003	1.68262	uninfected	down
ENSMUSG00000034220	Gpc1	protein_coding	-1.10848	4.24795	-5.48643	9.74597e-05	0.0235951	1.63089	uninfected	down
ENSMUSG00000038388	Mpp6	protein_coding	0.335523	5.95225	5.48144	9.83015e-05	0.0235951	1.62283	uninfected	up
ENSMUSG00000045502	Hcar2	protein_coding	0.334342	7.77943	5.47388	9.95923e-05	0.0235951	1.61059	uninfected	up
ENSMUSG00000032648	Pygm	protein_coding	2.00039	-1.31686	5.43407	0.000106686	0.0246899	1.54603	uninfected	up
ENSMUSG00000071604	Fam189a2	protein_coding	0.938127	4.05133	5.42867	0.000107687	0.0246899	1.53726	uninfected	up
ENSMUSG00000069830	Nlrp1a	protein_coding	-1.81807	2.16889	-5.41548	0.000110177	0.0248365	1.5158	uninfected	down
ENSMUSG00000000794	Kcnn3	protein_coding	0.696405	4.84733	5.39941	0.000113293	0.0248365	1.48962	uninfected	up
ENSMUSG00000061972	Olfr99	protein_coding	-0.87873	0.566414	-5.39801	0.000113568	0.0248365	1.48734	uninfected	down
ENSMUSG00000035283	Adrb1	protein_coding	1.05413	2.51359	5.34859	0.000123762	0.0265789	1.40658	uninfected	up
ENSMUSG00000027456	Sdcbp2	protein_coding	-2.1433	0.509414	-5.33541	0.000126639	0.0265789	1.38498	uninfected	down
ENSMUSG00000020422	Tns3	protein_coding	-0.645715	5.6874	-5.33312	0.000127145	0.0265789	1.38123	uninfected	down
ENSMUSG00000052533	Nup188	protein_coding	-0.570007	4.56617	-5.29846	0.000135084	0.0272483	1.32427	uninfected	down
ENSMUSG00000014496	Ankrd28	protein_coding	-0.84834	3.12548	-5.29084	0.000136897	0.0272483	1.31173	uninfected	down
ENSMUSG00000039680	Mrps6	protein_coding	0.467483	3.77061	5.28624	0.000138005	0.0272483	1.30415	uninfected	up
ENSMUSG00000074419	Gm15448	protein_coding	0.673423	2.31083	5.2862	0.000138015	0.0272483	1.30408	uninfected	up
ENSMUSG00000020838	Slc6a4	protein_coding	0.780064	5.16094	5.27573	0.000140569	0.027371	1.28683	uninfected	up
ENSMUSG00000003134	Tbc1d8	protein_coding	-1.08627	4.01174	-5.26509	0.000143216	0.027371	1.26928	uninfected	down
ENSMUSG00000027863	Cd2	protein_coding	0.523381	7.51583	5.25597	0.000145526	0.027371	1.25421	uninfected	up
ENSMUSG00000017002	Slpi	protein_coding	0.679531	8.84473	5.2528	0.000146338	0.027371	1.24898	uninfected	up
ENSMUSG00000039246	Lyplal1	protein_coding	1.31739	3.04435	5.2416	0.000149246	0.0275523	1.23046	uninfected	up
ENSMUSG00000044770	Scml4	protein_coding	1.3621	3.14963	5.23302	0.000151516	0.0276128	1.21625	uninfected	up
ENSMUSG00000024044	Epb41l3	protein_coding	-1.58363	1.30648	-5.21597	0.000156131	0.0278519	1.18799	uninfected	down
ENSMUSG00000021363	Mak	protein_coding	0.750996	4.63636	5.20961	0.000157887	0.0278519	1.17746	uninfected	up
ENSMUSG00000035493	Tgfbi	protein_coding	-0.405698	10.4638	-5.20569	0.000158983	0.0278519	1.17094	uninfected	down
ENSMUSG00000062545	Tlr12	protein_coding	-0.970829	4.48931	-5.19972	0.000160665	0.0278519	1.16103	uninfected	down
ENSMUSG00000032812	Arap1	protein_coding	-0.358683	7.27282	-5.17168	0.000168817	0.0286451	1.1144	uninfected	down
ENSMUSG00000070305	Mpzl3	protein_coding	-1.399	1.61941	-5.17015	0.000169271	0.0286451	1.11186	uninfected	down
ENSMUSG00000028476	Reck	protein_coding	-3.70415	-1.22884	-5.15235	0.000174685	0.0292134	1.0822	uninfected	down
ENSMUSG00000026979	Psd4	protein_coding	-0.403902	6.12374	-5.1332	0.000180711	0.0296724	1.05022	uninfected	down
ENSMUSG00000052160	Pld4	protein_coding	-0.529304	8.90597	-5.12129	0.000184566	0.0296724	1.03032	uninfected	down
ENSMUSG00000014547	Wdfy2	protein_coding	-0.555241	4.83934	-5.11948	0.000185162	0.0296724	1.02728	uninfected	down
ENSMUSG00000079625	Tm4sf19	protein_coding	-1.24726	2.11924	-5.11421	0.000186901	0.0296724	1.01846	uninfected	down
ENSMUSG00000055541	Lair1	protein_coding	-0.400113	7.93408	-5.1113	0.000187866	0.0296724	1.0136	uninfected	down
ENSMUSG00000024334	H2-Oa	protein_coding	0.724243	6.40919	5.10058	0.000191476	0.0299102	0.995653	uninfected	up
ENSMUSG00000026797	Stxbp1	protein_coding	-0.412198	4.99086	-5.08724	0.000196072	0.0302953	0.973276	uninfected	down
ENSMUSG00000020334	Slc22a4	protein_coding	-0.545171	4.22966	-5.06387	0.000204398	0.0312421	0.934038	uninfected	down
ENSMUSG00000070873	Lilra5	protein_coding	0.701955	7.49878	5.04913	0.000209838	0.0317324	0.909247	uninfected	up
ENSMUSG00000000730	Dnmt3l	protein_coding	-0.931503	0.258016	-5.02927	0.000217409	0.0325313	0.875786	uninfected	down
ENSMUSG00000053398	Phgdh	protein_coding	0.570037	5.40059	5.02076	0.000220742	0.0326859	0.861423	uninfected	up
ENSMUSG00000025931	Paqr8	protein_coding	-4.11272	-0.611489	-5.00172	0.000228384	0.033101	0.829283	uninfected	down
ENSMUSG00000068205	Macrod2	protein_coding	1.54876	-0.0110512	4.99713	0.00023027	0.033101	0.821514	uninfected	up
ENSMUSG00000000631	Myo18a	protein_coding	-0.437943	5.41565	-4.9965	0.000230531	0.033101	0.820446	uninfected	down
ENSMUSG00000025236	Adpgk	protein_coding	-0.484952	4.71283	-4.95586	0.000247952	0.0351849	0.751623	uninfected	down
ENSMUSG00000063275	Hacd1	protein_coding	0.834554	1.0171	4.95129	0.000249995	0.0351849	0.743869	uninfected	up
ENSMUSG00000002308	Cd320	protein_coding	0.528235	3.15752	4.93888	0.000255632	0.0356255	0.722796	uninfected	up
ENSMUSG00000022111	Uchl3	protein_coding	0.482104	4.38728	4.92998	0.000259758	0.0358492	0.70766	uninfected	up
ENSMUSG00000020264	Slc36a2	protein_coding	-1.24867	3.14658	-4.91225	0.000268182	0.0366559	0.677489	uninfected	down
ENSMUSG00000049624	Slc17a5	protein_coding	0.5061	5.50147	4.90687	0.000270795	0.0366605	0.668324	uninfected	up
ENSMUSG00000027487	Cdk5rap1	protein_coding	0.457339	2.99795	4.8947	0.000276801	0.0371201	0.647581	uninfected	up
ENSMUSG00000032076	Cadm1	protein_coding	-1.39925	3.90664	-4.8645	0.000292309	0.0388334	0.596024	uninfected	down
ENSMUSG00000009292	Trpm2	protein_coding	-0.560285	6.64444	-4.84137	0.0003048	0.0398439	0.556439	uninfected	down
ENSMUSG00000038351	Sgsm2	protein_coding	-1.02502	3.0178	-4.84007	0.000305521	0.0398439	0.554203	uninfected	down
ENSMUSG00000000957	Mmp14	protein_coding	-0.52496	8.34963	-4.82413	0.000314468	0.0402565	0.526893	uninfected	down
ENSMUSG00000026177	Slc11a1	protein_coding	-0.899173	7.91639	-4.82272	0.000315276	0.0402565	0.524465	uninfected	down
ENSMUSG00000093954	Gm16867	protein_coding	-1.89689	-0.878489	-4.81518	0.000319613	0.0402565	0.511534	uninfected	down
ENSMUSG00000073494	Sh2d1b2	protein_coding	1.85518	-0.825642	4.81449	0.000320013	0.0402565	0.510351	uninfected	up
ENSMUSG00000045658	Pid1	protein_coding	-0.492321	6.74818	-4.80208	0.000327304	0.0408125	0.489028	uninfected	down
ENSMUSG00000022723	Crybg3	protein_coding	-0.890891	3.54924	-4.78997	0.000334579	0.0413568	0.468221	uninfected	down
ENSMUSG00000051989	Smim11	protein_coding	0.390878	3.77831	4.76272	0.00035158	0.0428358	0.421295	uninfected	up
ENSMUSG00000044734	Serpinb1a	protein_coding	0.709711	6.04146	4.75307	0.000357807	0.0428358	0.404669	uninfected	up
ENSMUSG00000070803	Cited4	protein_coding	0.792804	1.35959	4.75174	0.000358678	0.0428358	0.402368	uninfected	up
ENSMUSG00000026072	Il1r1	protein_coding	-1.59737	1.33851	-4.73837	0.000367528	0.0428358	0.379286	uninfected	down
ENSMUSG00000004933	Matk	protein_coding	-0.795545	4.62334	-4.73781	0.000367903	0.0428358	0.378319	uninfected	down
ENSMUSG00000022257	Laptm4b	protein_coding	0.668409	5.64598	4.73563	0.000369368	0.0428358	0.374555	uninfected	up
ENSMUSG00000015243	Abca1	protein_coding	-1.3484	6.79985	-4.73527	0.000369607	0.0428358	0.373942	uninfected	down
ENSMUSG00000074006	Omp	protein_coding	-3.31375	-3.85543	-4.73049	0.000372846	0.0428358	0.365678	uninfected	down
ENSMUSG00000060550	H2-Q7	protein_coding	0.412652	8.40849	4.72929	0.000373665	0.0428358	0.363601	uninfected	up
ENSMUSG00000040565	Btaf1	protein_coding	-0.919092	4.91187	-4.71629	0.000382634	0.0429801	0.341132	uninfected	down
ENSMUSG00000058672	Tubb2a	protein_coding	-0.78635	4.39475	-4.71357	0.000384541	0.0429801	0.336423	uninfected	down
ENSMUSG00000032221	Mns1	protein_coding	-1.78447	0.599657	-4.70903	0.000387745	0.0429801	0.328564	uninfected	down
ENSMUSG00000035042	Ccl5	protein_coding	-1.97564	6.40008	-4.70233	0.000392523	0.0429801	0.316962	uninfected	down
ENSMUSG00000022749	Tbc1d23	protein_coding	0.498715	5.83767	4.70025	0.000394015	0.0429801	0.313367	uninfected	up
ENSMUSG00000068854	H2bc21	protein_coding	-0.849928	1.16275	-4.69373	0.000398739	0.0429801	0.302075	uninfected	down
ENSMUSG00000027200	Sema6d	protein_coding	0.626836	2.97222	4.68596	0.000404447	0.0429801	0.288608	uninfected	up
ENSMUSG00000022817	Itgb5	protein_coding	-0.39645	8.29278	-4.68096	0.000408165	0.0429801	0.279937	uninfected	down
ENSMUSG00000047146	Tet1	protein_coding	-2.46685	-0.268148	-4.67845	0.00041005	0.0429801	0.275572	uninfected	down
ENSMUSG00000037492	Zmat4	protein_coding	3.36596	-3.87761	4.67689	0.000411221	0.0429801	0.272868	uninfected	up
ENSMUSG00000032322	Pstpip1	protein_coding	-1.65423	4.19502	-4.67417	0.000413272	0.0429801	0.268154	uninfected	down
ENSMUSG00000027955	Gask1b	protein_coding	0.797421	2.33385	4.6731	0.000414083	0.0429801	0.266296	uninfected	up
ENSMUSG00000005057	Sh2b2	protein_coding	-0.615077	4.16857	-4.67291	0.000414229	0.0429801	0.265961	uninfected	down
ENSMUSG00000063506	Arhgap22	protein_coding	-1.03409	2.26021	-4.65858	0.000425247	0.0438022	0.241084	uninfected	down
ENSMUSG00000047592	Nxpe5	protein_coding	-0.936611	2.13429	-4.65466	0.000428315	0.0438022	0.234272	uninfected	down
ENSMUSG00000029086	Prom1	protein_coding	0.712266	5.50453	4.64425	0.000436574	0.0443278	0.21617	uninfected	up
ENSMUSG00000024730	Ms4a8a	protein_coding	0.671228	7.88408	4.61309	0.00046229	0.046592	0.161915	uninfected	up
ENSMUSG00000089872	Rps6kc1	protein_coding	-0.36083	5.06273	-4.60694	0.000467542	0.046592	0.151203	uninfected	down
ENSMUSG00000025239	Limd1	protein_coding	-0.419994	6.3869	-4.60543	0.000468849	0.046592	0.148558	uninfected	down
ENSMUSG00000022488	Nckap1l	protein_coding	-0.375201	8.51138	-4.59924	0.00047422	0.046592	0.137758	uninfected	down
ENSMUSG00000018920	Cxcl16	protein_coding	-0.556147	8.81887	-4.59804	0.000475262	0.046592	0.135677	uninfected	down
ENSMUSG00000017386	Traf4	protein_coding	-0.681346	1.69858	-4.59282	0.000479854	0.04672	0.126559	uninfected	down
ENSMUSG00000028412	Slc44a1	protein_coding	-0.836096	4.26898	-4.58667	0.000485322	0.046931	0.115815	uninfected	down
ENSMUSG00000020900	Myh10	protein_coding	-1.41029	1.11831	-4.56811	0.000502205	0.0482354	0.0833875	uninfected	down
ENSMUSG00000039662	Icmt	protein_coding	-0.492605	4.62511	-4.55603	0.000513522	0.0488304	0.0622527	uninfected	down
ENSMUSG00000022180	Slc7a8	protein_coding	-0.467713	6.88701	-4.54927	0.000519977	0.0488304	0.0504034	uninfected	down
ENSMUSG00000018669	Cdk5rap3	protein_coding	0.321625	5.88083	4.54579	0.000523328	0.0488304	0.0443115	uninfected	up
ENSMUSG00000031467	Agpat5	protein_coding	-0.317792	5.34236	-4.54371	0.000525344	0.0488304	0.0406651	uninfected	down
ENSMUSG00000073490	Ifi207	protein_coding	0.319513	6.36859	4.54347	0.000525576	0.0488304	0.0402461	uninfected	up
ENSMUSG00000078780	Gm5150	protein_coding	0.562469	5.02139	4.53363	0.000535215	0.0493963	0.0230059	uninfected	up
ENSMUSG00000035181	Heatr5a	protein_coding	-0.547209	4.86508	-4.52865	0.000540165	0.0493963	0.0142743	uninfected	down
ENSMUSG00000044783	Hjurp	protein_coding	0.461576	6.00715	4.52672	0.000542091	0.0493963	0.0108976	uninfected	up
ENSMUSG00000001270	Ckb	protein_coding	-1.12052	4.39298	-4.51765	0.000551263	0.0499121	-0.00501942	uninfected	down

### Sheet: Mtb-infected DEG
geneName	mgi_symbol	gene_biotype	logFC	AveExpr	t	P.Value	adj.P.Val	B	group	FC.group
ENSMUSG00000020473	Aebp1	protein_coding	-3.33373	-4.42607	-12.0149	1.66933e-08	0.000237296	9.07535	infected	down
ENSMUSG00000025139	Tollip	protein_coding	-1.6745	5.79193	-11.2225	3.82329e-08	0.00027174	8.44507	infected	down
ENSMUSG00000032911	Cspg4	protein_coding	-2.25764	2.20013	-10.0148	1.48994e-07	0.000705985	7.3649	infected	down
ENSMUSG00000033790	Tubgcp5	protein_coding	-0.799836	4.49153	-8.1748	1.54493e-06	0.00549029	5.39165	infected	down
ENSMUSG00000058317	Ube2e2	protein_coding	1.11413	3.39771	7.57327	3.59973e-06	0.00737011	4.64735	infected	up
ENSMUSG00000020053	Igf1	protein_coding	0.502793	6.85991	7.50596	3.96798e-06	0.00737011	4.56074	infected	up
ENSMUSG00000025279	Dnase1l3	protein_coding	1.02153	5.93888	7.42179	4.48555e-06	0.00737011	4.45147	infected	up
ENSMUSG00000073409	H2-Q6	protein_coding	0.364848	9.04945	7.39456	4.66794e-06	0.00737011	4.41588	infected	up
ENSMUSG00000039662	Icmt	protein_coding	-0.793171	4.62511	-7.33593	5.08779e-06	0.00737011	4.33889	infected	down
ENSMUSG00000049323	Smcr8	protein_coding	-0.83737	4.09561	-7.24208	5.84517e-06	0.00737011	4.21456	infected	down
ENSMUSG00000024621	Csf1r	protein_coding	-0.505755	9.91411	-7.13639	6.84325e-06	0.00737011	4.0729	infected	down
ENSMUSG00000026944	Abca2	protein_coding	-0.74914	5.56575	-7.1176	7.03884e-06	0.00737011	4.04753	infected	down
ENSMUSG00000031328	Flna	protein_coding	-0.868887	9.68665	-7.10762	7.14502e-06	0.00737011	4.03404	infected	down
ENSMUSG00000019461	Plscr3	protein_coding	0.833284	5.06332	7.01932	8.16267e-06	0.00737011	3.91396	infected	up
ENSMUSG00000036606	Plxnb2	protein_coding	-0.710213	6.95349	-6.95506	8.99902e-06	0.00737011	3.8258	infected	down
ENSMUSG00000031216	Stard8	protein_coding	-0.67136	4.28562	-6.94652	9.11683e-06	0.00737011	3.81403	infected	down
ENSMUSG00000014547	Wdfy2	protein_coding	-0.753339	4.83934	-6.94599	9.12412e-06	0.00737011	3.81331	infected	down
ENSMUSG00000021772	Nkiras1	protein_coding	0.721466	2.84066	6.93118	9.33254e-06	0.00737011	3.79287	infected	up
ENSMUSG00000056999	Ide	protein_coding	-0.71497	6.38191	-6.75403	1.22532e-05	0.00912051	3.54581	infected	down
ENSMUSG00000074417	Gm14548	protein_coding	1.17507	3.04674	6.72426	1.28322e-05	0.00912051	3.5038	infected	up
ENSMUSG00000035929	H2-Q4	protein_coding	0.539252	4.55088	6.54355	1.70271e-05	0.00998913	3.24573	infected	up
ENSMUSG00000049130	C5ar1	protein_coding	-0.696357	7.02099	-6.52938	1.74121e-05	0.00998913	3.22528	infected	down
ENSMUSG00000010663	Fads1	protein_coding	-0.634442	5.40479	-6.52883	1.74272e-05	0.00998913	3.22448	infected	down
ENSMUSG00000025332	Kdm5c	protein_coding	-0.658079	5.85947	-6.51606	1.77826e-05	0.00998913	3.20601	infected	down
ENSMUSG00000002846	Timmdc1	protein_coding	0.832557	3.00586	6.49855	1.82821e-05	0.00998913	3.18065	infected	up
ENSMUSG00000025583	Rptor	protein_coding	-0.852592	3.8696	-6.49655	1.83399e-05	0.00998913	3.17776	infected	down
ENSMUSG00000021978	Extl3	protein_coding	-0.570865	5.97436	-6.47513	1.89734e-05	0.00998913	3.14666	infected	down
ENSMUSG00000039621	Prex1	protein_coding	-0.672745	7.60614	-6.42425	2.05725e-05	0.0102203	3.07249	infected	down
ENSMUSG00000039840	Epg5	protein_coding	-0.940395	3.67554	-6.41583	2.08505e-05	0.0102203	3.06017	infected	down
ENSMUSG00000074030	Exoc8	protein_coding	-0.557002	3.80128	-6.33417	2.37613e-05	0.0110846	2.94017	infected	down
ENSMUSG00000026193	Fn1	protein_coding	-0.997323	9.18027	-6.32347	2.41733e-05	0.0110846	2.92436	infected	down
ENSMUSG00000006360	Crip1	protein_coding	0.661435	8.4023	6.29793	2.51876e-05	0.0111888	2.88655	infected	up
ENSMUSG00000028495	Rps6	protein_coding	0.482448	4.38978	6.25431	2.70251e-05	0.011495	2.82174	infected	up
ENSMUSG00000040907	Atp1a3	protein_coding	-0.705312	6.46493	-6.21628	2.87418e-05	0.011495	2.76499	infected	down
ENSMUSG00000024085	Man2a1	protein_coding	-0.653853	5.55056	-6.20211	2.94108e-05	0.011495	2.74378	infected	down
ENSMUSG00000028465	Tln1	protein_coding	-0.704702	8.13065	-6.20164	2.94334e-05	0.011495	2.74307	infected	down
ENSMUSG00000034220	Gpc1	protein_coding	-1.24823	4.24795	-6.1781	3.05817e-05	0.011495	2.70777	infected	down
ENSMUSG00000030157	Clec2d	protein_coding	1.00301	1.9977	6.17515	3.07287e-05	0.011495	2.70334	infected	up
ENSMUSG00000035673	Sbno2	protein_coding	-0.355813	7.36296	-6.06487	3.68031e-05	0.013171	2.5367	infected	down
ENSMUSG00000032812	Arap1	protein_coding	-0.420335	7.27282	-6.0606	3.70623e-05	0.013171	2.53021	infected	down
ENSMUSG00000014198	Zfp385c	protein_coding	2.60362	-1.73967	6.04385	3.80975e-05	0.0132087	2.50472	infected	up
ENSMUSG00000025277	Abhd6	protein_coding	0.837841	4.89001	6.01987	3.9633e-05	0.0133794	2.46814	infected	up
ENSMUSG00000039115	Itga9	protein_coding	-2.30568	1.76391	-6.00718	4.04724e-05	0.0133794	2.44874	infected	down
ENSMUSG00000015013	Trappc2l	protein_coding	0.477964	6.01862	5.9892	4.16926e-05	0.0134695	2.42122	infected	up
ENSMUSG00000033124	Atg9a	protein_coding	-0.627044	4.83423	-5.97067	4.29912e-05	0.0135225	2.3928	infected	down
ENSMUSG00000030431	Tmem238	protein_coding	-0.803521	2.64162	-5.95999	4.37591e-05	0.0135225	2.37639	infected	down
ENSMUSG00000051506	Wdfy4	protein_coding	-0.744611	5.88575	-5.90456	4.7981e-05	0.0145117	2.29095	infected	down
ENSMUSG00000060802	B2m	protein_coding	0.479591	12.5962	5.83822	5.36032e-05	0.0154507	2.18804	infected	up
ENSMUSG00000021484	Lman2	protein_coding	-0.388589	7.93141	-5.82847	5.44866e-05	0.0154507	2.17284	infected	down
ENSMUSG00000035914	Cd276	protein_coding	-1.6322	2.07454	-5.81744	5.55033e-05	0.0154507	2.15565	infected	down
ENSMUSG00000023830	Igf2r	protein_coding	-0.878613	5.48694	-5.81678	5.55648e-05	0.0154507	2.15462	infected	down
ENSMUSG00000026535	Ifi202b	protein_coding	0.855431	4.10666	5.79994	5.7159e-05	0.0154507	2.12832	infected	up
ENSMUSG00000039680	Mrps6	protein_coding	0.512501	3.77061	5.79529	5.76072e-05	0.0154507	2.12105	infected	up
ENSMUSG00000036281	Snapc4	protein_coding	-0.586671	3.88707	-5.77424	5.96838e-05	0.0157112	2.0881	infected	down
ENSMUSG00000014355	Anapc1	protein_coding	-0.769758	5.98363	-5.75724	6.14182e-05	0.0158738	2.06144	infected	down
ENSMUSG00000079523	Tmsb10	protein_coding	0.750954	6.07928	5.72037	6.53633e-05	0.0165918	2.00346	infected	up
ENSMUSG00000040829	Zmynd15	protein_coding	-0.827456	4.33943	-5.67891	7.012e-05	0.017487	1.93799	infected	down
ENSMUSG00000040029	Ipo8	protein_coding	-0.567777	4.58571	-5.60704	7.92447e-05	0.0194218	1.82386	infected	down
ENSMUSG00000026271	Gpr35	protein_coding	-0.716185	5.33562	-5.58527	8.22472e-05	0.019816	1.78913	infected	down
ENSMUSG00000027678	Ncoa3	protein_coding	-0.453857	6.27428	-5.55864	8.60842e-05	0.0203948	1.74654	infected	down
ENSMUSG00000024935	Slc1a1	protein_coding	3.10824	-3.53701	5.52653	9.096e-05	0.0209387	1.69504	infected	up
ENSMUSG00000028284	Map3k7	protein_coding	-0.553171	5.46619	-5.51809	9.22895e-05	0.0209387	1.68147	infected	down
ENSMUSG00000003810	Mast2	protein_coding	-0.505076	4.96808	-5.51489	9.27991e-05	0.0209387	1.67632	infected	down
ENSMUSG00000067591	Klra3	protein_coding	0.909896	0.932536	5.50245	9.48069e-05	0.0210575	1.6563	infected	up
ENSMUSG00000027349	Fam98b	protein_coding	0.935924	0.633856	5.48749	9.72822e-05	0.0212749	1.63219	infected	up
ENSMUSG00000089872	Rps6kc1	protein_coding	-0.427675	5.06273	-5.4604	0.000101937	0.0216391	1.58845	infected	down
ENSMUSG00000038217	Tlcd2	protein_coding	1.04581	2.47779	5.46009	0.000101992	0.0216391	1.58794	infected	up
ENSMUSG00000032560	Dnajc13	protein_coding	-0.69567	5.55438	-5.42912	0.000107604	0.0224939	1.5378	infected	down
ENSMUSG00000028431	Elp1	protein_coding	-0.637074	4.6772	-5.40424	0.000112345	0.0229736	1.4974	infected	down
ENSMUSG00000001995	Sipa1l2	protein_coding	-1.11373	2.771	-5.39109	0.000114941	0.0229736	1.476	infected	down
ENSMUSG00000035284	Vps13c	protein_coding	0.550444	4.57294	5.38648	0.000115864	0.0229736	1.4685	infected	up
ENSMUSG00000017774	Myo1c	protein_coding	-0.283003	7.18431	-5.38401	0.000116363	0.0229736	1.46448	infected	down
ENSMUSG00000043998	Mgat2	protein_coding	-0.410015	6.40022	-5.34036	0.000125551	0.024448	1.39322	infected	down
ENSMUSG00000039497	Dse	protein_coding	-0.561334	6.54177	-5.2945	0.000136024	0.0261295	1.31805	infected	down
ENSMUSG00000035181	Heatr5a	protein_coding	-0.634109	4.86508	-5.24783	0.000147623	0.027035	1.24121	infected	down
ENSMUSG00000024456	Diaph1	protein_coding	0.364601	5.67157	5.23643	0.000150609	0.027035	1.2224	infected	up
ENSMUSG00000064246	Chil1	protein_coding	-1.19274	9.2888	-5.2363	0.000150643	0.027035	1.22219	infected	down
ENSMUSG00000020422	Tns3	protein_coding	-0.633658	5.6874	-5.23354	0.000151376	0.027035	1.21762	infected	down
ENSMUSG00000075705	Msrb1	protein_coding	0.535833	6.82393	5.2291	0.000152562	0.027035	1.21029	infected	up
ENSMUSG00000066595	Flvcr1	protein_coding	-0.725244	4.69517	-5.22451	0.0001538	0.027035	1.2027	infected	down
ENSMUSG00000063193	Cd300lb	protein_coding	-0.407766	5.81656	-5.21686	0.000155885	0.027035	1.19005	infected	down
ENSMUSG00000042747	Krtcap2	protein_coding	0.494801	5.4024	5.21661	0.000155953	0.027035	1.18964	infected	up
ENSMUSG00000069830	Nlrp1a	protein_coding	-1.74865	2.16889	-5.20871	0.000158139	0.0270836	1.17656	infected	down
ENSMUSG00000060550	H2-Q7	protein_coding	0.453282	8.40849	5.19493	0.000162026	0.0274191	1.15373	infected	up
ENSMUSG00000028412	Slc44a1	protein_coding	-0.942375	4.26898	-5.16969	0.00016941	0.0279306	1.11183	infected	down
ENSMUSG00000027652	Ralgapb	protein_coding	-0.627045	4.40873	-5.16187	0.000171768	0.0279306	1.09883	infected	down
ENSMUSG00000018974	Sart3	protein_coding	-0.403992	5.00768	-5.15951	0.000172486	0.0279306	1.09491	infected	down
ENSMUSG00000044364	Tmem74b	protein_coding	-3.26923	-3.82443	-5.15139	0.000174983	0.0279306	1.08139	infected	down
ENSMUSG00000040339	Fam102b	protein_coding	-0.635466	5.26079	-5.14054	0.000178377	0.0279306	1.06332	infected	down
ENSMUSG00000001632	Brpf1	protein_coding	-0.413398	6.47683	-5.14011	0.000178511	0.0279306	1.06261	infected	down
ENSMUSG00000072812	Ahnak2	protein_coding	0.791152	6.43887	5.1294	0.000181932	0.0279306	1.04476	infected	up
ENSMUSG00000020437	Myo1g	protein_coding	-0.369313	7.86041	-5.12756	0.000182526	0.0279306	1.04169	infected	down
ENSMUSG00000079625	Tm4sf19	protein_coding	-1.24918	2.11924	-5.12207	0.00018431	0.0279306	1.03253	infected	down
ENSMUSG00000020520	Galnt10	protein_coding	-0.466944	6.04593	-5.12089	0.000184697	0.0279306	1.03056	infected	down
ENSMUSG00000061315	Naca	protein_coding	0.393281	5.69732	5.09583	0.0001931	0.0288938	0.988688	infected	up
ENSMUSG00000020841	Cpd	protein_coding	-0.932858	6.78168	-5.08758	0.000195952	0.0290152	0.974884	infected	down
ENSMUSG00000025743	Sdc3	protein_coding	-0.384161	8.98531	-5.04119	0.000212834	0.0308462	0.897055	infected	down
ENSMUSG00000046062	Ppp1r15b	protein_coding	-0.561282	6.79444	-5.0377	0.000214162	0.0308462	0.891197	infected	down
ENSMUSG00000052296	Ppp6r1	protein_coding	-0.321977	7.82318	-5.02984	0.000217188	0.0308462	0.877978	infected	down
ENSMUSG00000020696	Rffl	protein_coding	-0.437538	5.10711	-5.02742	0.000218129	0.0308462	0.873905	infected	down
ENSMUSG00000026553	Copa	protein_coding	-0.417355	8.45543	-5.01948	0.000221245	0.0308462	0.860538	infected	down
ENSMUSG00000021660	Btf3	protein_coding	0.40032	5.06272	5.01917	0.00022137	0.0308462	0.860007	infected	up
ENSMUSG00000033365	Ipo13	protein_coding	-0.427622	5.11326	-4.99622	0.000230646	0.0308462	0.821319	infected	down
ENSMUSG00000058818	Pirb	protein_coding	-0.291856	8.41091	-4.99414	0.000231503	0.0308462	0.817824	infected	down
ENSMUSG00000015133	Lrrk1	protein_coding	-0.3901	6.60405	-4.99369	0.000231693	0.0308462	0.817052	infected	down
ENSMUSG00000039163	Cmc1	protein_coding	0.510305	4.55053	4.99132	0.000232677	0.0308462	0.813058	infected	up
ENSMUSG00000038429	Usp5	protein_coding	-0.462249	6.75984	-4.99107	0.000232781	0.0308462	0.812637	infected	down
ENSMUSG00000035852	Misp	protein_coding	-1.41933	-0.539057	-4.9873	0.000234358	0.0308462	0.806273	infected	down
ENSMUSG00000093954	Gm16867	protein_coding	-1.9513	-0.878489	-4.95332	0.000249088	0.0324324	0.748795	infected	down
ENSMUSG00000025314	Ptprj	protein_coding	-0.594684	5.28356	-4.94912	0.000250972	0.0324324	0.74169	infected	down
ENSMUSG00000059890	Ube4a	protein_coding	-0.680695	5.09255	-4.93223	0.00025871	0.0331312	0.713049	infected	down
ENSMUSG00000035666	Gtf3c4	protein_coding	-0.741894	3.91346	-4.91373	0.000267467	0.0339468	0.681643	infected	down
ENSMUSG00000009013	Dynll1	protein_coding	0.3305	6.82818	4.90395	0.000272222	0.0342446	0.665015	infected	up
ENSMUSG00000039230	Tbcd	protein_coding	-0.636198	5.42699	-4.89683	0.00027574	0.0343828	0.6529	infected	down
ENSMUSG00000032305	Fam219b	protein_coding	-0.739471	3.78195	-4.89062	0.000278845	0.0344677	0.64233	infected	down
ENSMUSG00000019806	Aig1	protein_coding	0.297627	6.27043	4.87702	0.000285773	0.0349381	0.619168	infected	up
ENSMUSG00000031441	Atp11a	protein_coding	-0.59559	4.89057	-4.87356	0.000287566	0.0349381	0.613263	infected	down
ENSMUSG00000022174	Dad1	protein_coding	0.363658	6.82031	4.86407	0.000292538	0.0352022	0.597083	infected	up
ENSMUSG00000030447	Cyfip1	protein_coding	-0.371322	8.51247	-4.86001	0.000294693	0.0352022	0.590154	infected	down
ENSMUSG00000026924	Sec16a	protein_coding	-0.729643	5.66043	-4.84672	0.000301864	0.0355337	0.567452	infected	down
ENSMUSG00000035722	Abca7	protein_coding	-0.568014	5.82919	-4.84485	0.000302885	0.0355337	0.564263	infected	down
ENSMUSG00000031712	Il15	protein_coding	0.445361	3.60889	4.84107	0.000304968	0.0355337	0.557794	infected	up
ENSMUSG00000015665	Awat1	protein_coding	1.11726	3.78983	4.83159	0.000310247	0.0358549	0.541588	infected	up
ENSMUSG00000021361	Tmem14c	protein_coding	0.374985	7.5684	4.82132	0.000316075	0.0361404	0.524009	infected	up
ENSMUSG00000047215	Rpl9	protein_coding	0.489856	4.65339	4.81831	0.000317802	0.0361404	0.518864	infected	up
ENSMUSG00000031835	Mbtps1	protein_coding	-0.45599	5.82167	-4.81063	0.000322264	0.036357	0.505694	infected	down
ENSMUSG00000003134	Tbc1d8	protein_coding	-0.988082	4.01174	-4.78916	0.000335071	0.0375042	0.468879	infected	down
ENSMUSG00000038023	Atp6v0a2	protein_coding	-0.529438	6.58159	-4.77416	0.000344336	0.0382401	0.443107	infected	down
ENSMUSG00000047388	Atmin	protein_coding	-0.539119	4.75152	-4.76969	0.000347146	0.0382533	0.435427	infected	down
ENSMUSG00000024286	Ccny	protein_coding	0.547868	6.31577	4.74509	0.000363051	0.0396983	0.393088	infected	up
ENSMUSG00000045312	Lhfpl2	protein_coding	-0.315157	7.59166	-4.73762	0.000368029	0.0399354	0.380215	infected	down
ENSMUSG00000005198	Polr2a	protein_coding	-0.593557	6.05385	-4.72436	0.000377038	0.0399513	0.357353	infected	down
ENSMUSG00000026841	Fibcd1	protein_coding	2.10113	-4.39083	4.72079	0.000379507	0.0399513	0.351183	infected	up
ENSMUSG00000033088	Triobp	protein_coding	-0.49135	5.67209	-4.71656	0.000382445	0.0399513	0.343892	infected	down
ENSMUSG00000049354	Dcaf7	protein_coding	-0.784671	6.24962	-4.71297	0.000384962	0.0399513	0.337691	infected	down
ENSMUSG00000005417	Mprip	protein_coding	-0.357427	5.77377	-4.70514	0.000390506	0.0399513	0.32417	infected	down
ENSMUSG00000115388	Eppk1	protein_coding	-1.9691	-4.76723	-4.69817	0.000395519	0.0399513	0.312108	infected	down
ENSMUSG00000009927	Rps25	protein_coding	0.431499	4.90367	4.69582	0.000397221	0.0399513	0.308048	infected	up
ENSMUSG00000034075	Zdhhc5	protein_coding	-0.289164	6.69745	-4.69516	0.000397697	0.0399513	0.306915	infected	down
ENSMUSG00000042535	Gtpbp1	protein_coding	-0.426069	5.68113	-4.69507	0.000397762	0.0399513	0.306761	infected	down
ENSMUSG00000045658	Pid1	protein_coding	-0.480971	6.74818	-4.69137	0.000400466	0.0399513	0.300354	infected	down
ENSMUSG00000041836	Ptpre	protein_coding	-0.268581	6.91371	-4.69113	0.00040064	0.0399513	0.299944	infected	down
ENSMUSG00000025869	Nop16	protein_coding	0.334234	4.58987	4.68941	0.000401902	0.0399513	0.296968	infected	up
ENSMUSG00000024960	Plcb3	protein_coding	-0.464032	5.35414	-4.67078	0.000415845	0.0410502	0.264715	infected	down
ENSMUSG00000019731	Slc35e1	protein_coding	-0.461377	6.05204	-4.66307	0.000421763	0.0413473	0.251347	infected	down
ENSMUSG00000043940	Wdfy3	protein_coding	-0.546686	6.46427	-4.6423	0.000438137	0.0426584	0.215316	infected	down
ENSMUSG00000022443	Myh9	protein_coding	-0.463885	7.99976	-4.63346	0.000445302	0.042853	0.19997	infected	down
ENSMUSG00000036893	Ehmt1	protein_coding	-0.436225	4.80399	-4.62878	0.000449151	0.042853	0.191826	infected	down
ENSMUSG00000040824	Snrpd2	protein_coding	0.508407	3.49843	4.62637	0.00045114	0.042853	0.187646	infected	up
ENSMUSG00000033444	Specc1l	protein_coding	-0.511571	5.50348	-4.6251	0.000452195	0.042853	0.185436	infected	down
ENSMUSG00000034354	Mtmr3	protein_coding	-0.597117	6.92491	-4.61455	0.00046105	0.0434028	0.167086	infected	down
ENSMUSG00000030246	Ldhb	protein_coding	-0.926121	2.93577	-4.60342	0.000470587	0.043832	0.147711	infected	down
ENSMUSG00000033478	Fam160b1	protein_coding	-0.502882	4.48412	-4.60205	0.000471776	0.043832	0.145322	infected	down
ENSMUSG00000027439	Gzf1	protein_coding	-0.561407	4.42454	-4.59506	0.000477884	0.0438745	0.133148	infected	down
ENSMUSG00000069729	Arid1b	protein_coding	-0.526678	5.33283	-4.59295	0.000479739	0.0438745	0.12948	infected	down
ENSMUSG00000031221	Igbp1	protein_coding	0.458848	4.37843	4.59097	0.000481493	0.0438745	0.126027	infected	up
ENSMUSG00000021179	Nrde2	protein_coding	-0.354513	4.54781	-4.57921	0.000492032	0.0445493	0.105533	infected	down
ENSMUSG00000042709	Atpaf2	protein_coding	0.417369	4.71748	4.56423	0.000505813	0.0453714	0.079385	infected	up
ENSMUSG00000060733	Ipmk	protein_coding	-0.421204	5.58464	-4.56056	0.000509251	0.0453714	0.0729721	infected	down
ENSMUSG00000059713	Rcan3	protein_coding	-0.72493	3.72195	-4.55903	0.000510688	0.0453714	0.0703049	infected	down
ENSMUSG00000001150	Mcm3ap	protein_coding	-0.619405	4.81156	-4.55075	0.000518551	0.0456469	0.0558402	infected	down
ENSMUSG00000063320	1190007I07Rik	protein_coding	0.744012	1.10224	4.54902	0.000520211	0.0456469	0.0528142	infected	up
ENSMUSG00000005686	Ampd3	protein_coding	-0.434023	5.31668	-4.54301	0.000526021	0.0458256	0.0422977	infected	down
ENSMUSG00000016498	Pdcd1lg2	protein_coding	-0.784781	3.05477	-4.5399	0.000529047	0.0458256	0.036867	infected	down
ENSMUSG00000073557	Ppp1r12b	protein_coding	-0.492319	5.74836	-4.53697	0.000531919	0.0458256	0.0317408	infected	down
ENSMUSG00000071866	Ppia	protein_coding	0.382986	6.52025	4.51456	0.000554428	0.0473056	-0.00750378	infected	up
ENSMUSG00000028405	Aco1	protein_coding	-0.397786	6.92696	-4.5044	0.000564952	0.0473056	-0.0253114	infected	down
ENSMUSG00000020111	Micu1	protein_coding	-0.325451	5.43296	-4.49938	0.000570226	0.0473056	-0.0341119	infected	down
ENSMUSG00000008682	Rpl10	protein_coding	0.418179	6.11315	4.49907	0.000570555	0.0473056	-0.0346579	infected	up
ENSMUSG00000030748	Il4ra	protein_coding	-0.369499	7.86885	-4.49652	0.000573252	0.0473056	-0.0391239	infected	down
ENSMUSG00000024798	Htr7	protein_coding	-0.905872	2.90929	-4.49517	0.000574688	0.0473056	-0.0414934	infected	down
ENSMUSG00000020460	Rps27a	protein_coding	0.418888	4.50807	4.49096	0.000579196	0.0473056	-0.0488932	infected	up
ENSMUSG00000054874	Pcnx3	protein_coding	-0.473389	4.89933	-4.48856	0.00058178	0.0473056	-0.0531092	infected	down
ENSMUSG00000000305	Cdh4	protein_coding	-2.96691	-4.51778	-4.48817	0.000582191	0.0473056	-0.053778	infected	down
ENSMUSG00000028681	Ptch2	protein_coding	1.99889	-0.590154	4.48341	0.000587361	0.0473056	-0.0621514	infected	up
ENSMUSG00000032601	Prkar2a	protein_coding	-0.427654	4.54727	-4.47698	0.000594405	0.0473056	-0.0734432	infected	down
ENSMUSG00000021792	Prxl2a	protein_coding	0.543824	4.60975	4.47659	0.00059483	0.0473056	-0.0741208	infected	up
ENSMUSG00000037885	Stk35	protein_coding	-0.445297	3.9058	-4.47482	0.000596788	0.0473056	-0.0772332	infected	down
ENSMUSG00000046718	Bst2	protein_coding	0.492389	7.37592	4.47289	0.000598922	0.0473056	-0.0806146	infected	up
ENSMUSG00000003660	Snrnp200	protein_coding	-0.648777	6.4689	-4.47281	0.000599016	0.0473056	-0.0807635	infected	down
ENSMUSG00000026926	Pmpca	protein_coding	-0.351402	6.40256	-4.46954	0.000602658	0.0473303	-0.086504	infected	down
ENSMUSG00000032280	Tle3	protein_coding	-0.54322	3.68136	-4.45946	0.000614045	0.0477214	-0.104237	infected	down
ENSMUSG00000029752	Asns	protein_coding	0.969458	2.8294	4.45817	0.000615515	0.0477214	-0.106502	infected	up
ENSMUSG00000033237	Arid2	protein_coding	-0.707492	4.70995	-4.45342	0.000620966	0.0477214	-0.114853	infected	down
ENSMUSG00000024387	Csnk2b	protein_coding	0.37972	5.54098	4.45334	0.000621067	0.0477214	-0.115007	infected	up
ENSMUSG00000050737	Ptges	protein_coding	-0.939523	4.16013	-4.44498	0.000630784	0.0482075	-0.129715	infected	down
ENSMUSG00000027684	Mecom	protein_coding	2.52776	-4.57441	4.43788	0.000639169	0.0485871	-0.142225	infected	up
ENSMUSG00000020826	Nos2	protein_coding	-0.81667	8.87738	-4.4281	0.000650898	0.049012	-0.159453	infected	down
ENSMUSG00000024334	H2-Oa	protein_coding	0.628666	6.40919	4.42747	0.000651655	0.049012	-0.160554	infected	up
ENSMUSG00000027746	Ufm1	protein_coding	0.246518	5.21341	4.42036	0.000660343	0.0490815	-0.173102	infected	up
ENSMUSG00000071654	Uqcc3	protein_coding	0.402927	4.29205	4.41768	0.000663642	0.0490815	-0.177825	infected	up
ENSMUSG00000028619	Tceanc2	protein_coding	-0.608755	3.66449	-4.41393	0.000668284	0.0490815	-0.184429	infected	down
ENSMUSG00000030842	Lamtor1	protein_coding	0.287531	6.4579	4.4136	0.000668706	0.0490815	-0.185027	infected	up
ENSMUSG00000003970	Rpl8	protein_coding	0.446539	6.44283	4.41268	0.000669843	0.0490815	-0.186637	infected	up
