## Supplemental Data 3 for "TOLLIP resolves lipid-induced EIF2 signaling in alveolar macrophages for durable *Mycobacterium tuberculosis* protection"

### Sheet: Hallmark Pathways Enriched by M
Module	Gene Set Name	# Genes in Gene Set (K)	Description	# Genes in Overlap (k)	k/K	p-value	FDR q-value
1	HALLMARK_OXIDATIVE_PHOSPHORYLATION	200	Genes encoding proteins involved in oxidative phosphorylation.	31	0.155	1.73e-22	8.66e-21
1	HALLMARK_MYC_TARGETS_V1	200	A subgroup of genes regulated by MYC - version 1 (v1).	23	0.115	3.86e-14	9.66e-13
1	HALLMARK_MTORC1_SIGNALING	200	Genes up-regulated through activation of mTORC1 complex.	18	0.09	1.33e-09	2.21e-08
1	HALLMARK_ADIPOGENESIS	200	Genes up-regulated during adipocyte differentiation (adipogenesis).	17	0.085	9.01e-09	1.13e-07
1	HALLMARK_FATTY_ACID_METABOLISM	158	Genes encoding proteins involved in metabolism of fatty acids.	15	0.0949	1.52e-08	1.52e-07
1	HALLMARK_INTERFERON_GAMMA_RESPONSE	200	Genes up-regulated in response to IFNG [GeneID=3458].	15	0.075	3.44e-07	2.87e-06
1	HALLMARK_HEME_METABOLISM	200	Genes involved in metabolism of heme (a cofactor consisting of iron and porphyrin) and erythroblast differentiation.	12	0.06	4.74e-05	0.000339
1	HALLMARK_CHOLESTEROL_HOMEOSTASIS	74	Genes involved in cholesterol homeostasis.	7	0.0946	0.000113	0.000705
1	HALLMARK_DNA_REPAIR	150	Genes involved in DNA repair.	9	0.06	0.000412	0.00229
1	HALLMARK_INTERFERON_ALPHA_RESPONSE	97	Genes up-regulated in response to alpha interferon proteins.	7	0.0722	0.000602	0.00301
1	HALLMARK_ANDROGEN_RESPONSE	100	Genes defining response to androgens.	7	0.07	0.000723	0.0032
1	HALLMARK_REACTIVE_OXYGEN_SPECIES_PATHWAY	49	Genes up-regulated by reactive oxigen species (ROS).	5	0.102	0.000769	0.0032
1	HALLMARK_MYC_TARGETS_V2	58	A subgroup of genes regulated by MYC - version 2 (v2).	5	0.0862	0.00166	0.00638
1	HALLMARK_APOPTOSIS	161	Genes mediating programmed cell death (apoptosis) by activation of caspases.	8	0.0497	0.00282	0.0101
1	HALLMARK_PEROXISOME	104	Genes encoding components of peroxisome.	6	0.0577	0.00452	0.0148
1	HALLMARK_PI3K_AKT_MTOR_SIGNALING	105	Genes up-regulated by activation of the PI3K/AKT/mTOR pathway.	6	0.0571	0.00474	0.0148
1	HALLMARK_ALLOGRAFT_REJECTION	200	Genes up-regulated during transplant rejection.	8	0.04	0.0101	0.0266
1	HALLMARK_COMPLEMENT	200	Genes encoding components of the complement system, which is part of the innate immune system.	8	0.04	0.0101	0.0266
1	HALLMARK_HYPOXIA	200	Genes up-regulated in response to low oxygen levels (hypoxia).	8	0.04	0.0101	0.0266
1	HALLMARK_COAGULATION	138	Genes encoding components of blood coagulation system; also up-regulated in platelets.	6	0.0435	0.0169	0.0423
2	HALLMARK_MITOTIC_SPINDLE	199	Genes important for mitotic spindle assembly.	27	0.1357	1.65e-20	8.27e-19
2	HALLMARK_G2M_CHECKPOINT	200	Genes involved in the G2/M checkpoint, as in progression through the cell division cycle.	11	0.055	3.37e-05	0.000562
2	HALLMARK_P53_PATHWAY	200	Genes involved in p53 pathways and networks.	11	0.055	3.37e-05	0.000562
2	HALLMARK_E2F_TARGETS	200	Genes encoding cell cycle related targets of E2F transcription factors.	10	0.05	0.000167	0.00209
2	HALLMARK_UV_RESPONSE_DN	144	Genes down-regulated in response to ultraviolet (UV) radiation.	8	0.0556	0.000368	0.00368
2	HALLMARK_ALLOGRAFT_REJECTION	200	Genes up-regulated during transplant rejection.	9	0.045	0.00075	0.00417
2	HALLMARK_GLYCOLYSIS	200	Genes encoding proteins involved in glycolysis and gluconeogenesis.	9	0.045	0.00075	0.00417
2	HALLMARK_HEME_METABOLISM	200	Genes involved in metabolism of heme (a cofactor consisting of iron and porphyrin) and erythroblast differentiation.	9	0.045	0.00075	0.00417
2	HALLMARK_INTERFERON_GAMMA_RESPONSE	200	Genes up-regulated in response to IFNG [GeneID=3458].	9	0.045	0.00075	0.00417
2	HALLMARK_HYPOXIA	200	Genes up-regulated in response to low oxygen levels (hypoxia).	8	0.04	0.00303	0.0138
2	HALLMARK_MYOGENESIS	200	Genes involved in development of skeletal muscle (myogenesis).	8	0.04	0.00303	0.0138
2	HALLMARK_INTERFERON_ALPHA_RESPONSE	97	Genes up-regulated in response to alpha interferon proteins.	5	0.0515	0.00637	0.0253
2	HALLMARK_NOTCH_SIGNALING	32	Genes up-regulated by activation of Notch signaling.	3	0.0938	0.00658	0.0253
2	HALLMARK_ADIPOGENESIS	200	Genes up-regulated during adipocyte differentiation (adipogenesis).	7	0.035	0.0109	0.0302
2	HALLMARK_APICAL_JUNCTION	200	Genes encoding components of apical junction complex.	7	0.035	0.0109	0.0302
2	HALLMARK_ESTROGEN_RESPONSE_LATE	200	Genes defining late response to estrogen.	7	0.035	0.0109	0.0302
2	HALLMARK_HEDGEHOG_SIGNALING	36	Genes up-regulated by activation of hedgehog signaling.	3	0.0833	0.00915	0.0302
2	HALLMARK_MTORC1_SIGNALING	200	Genes up-regulated through activation of mTORC1 complex.	7	0.035	0.0109	0.0302
2	HALLMARK_UNFOLDED_PROTEIN_RESPONSE	113	Genes up-regulated during unfolded protein response, a cellular stress response related to the endoplasmic reticulum.	5	0.0442	0.0119	0.0313
2	HALLMARK_APOPTOSIS	161	Genes mediating programmed cell death (apoptosis) by activation of caspases.	6	0.0373	0.0135	0.0336
3	HALLMARK_OXIDATIVE_PHOSPHORYLATION	200	Genes encoding proteins involved in oxidative phosphorylation.	37	0.185	2.07e-33	1.04e-31
3	HALLMARK_MYC_TARGETS_V1	200	A subgroup of genes regulated by MYC - version 1 (v1).	23	0.115	1.93e-16	4.82e-15
3	HALLMARK_DNA_REPAIR	150	Genes involved in DNA repair.	14	0.0933	2.52e-09	4.2e-08
3	HALLMARK_INTERFERON_ALPHA_RESPONSE	97	Genes up-regulated in response to alpha interferon proteins.	11	0.1134	1.7e-08	2.12e-07
3	HALLMARK_ADIPOGENESIS	200	Genes up-regulated during adipocyte differentiation (adipogenesis).	13	0.065	6.59e-07	6.59e-06
3	HALLMARK_INTERFERON_GAMMA_RESPONSE	200	Genes up-regulated in response to IFNG [GeneID=3458].	12	0.06	4.06e-06	3.38e-05
3	HALLMARK_UNFOLDED_PROTEIN_RESPONSE	113	Genes up-regulated during unfolded protein response, a cellular stress response related to the endoplasmic reticulum.	9	0.0796	6.78e-06	4.85e-05
3	HALLMARK_P53_PATHWAY	200	Genes involved in p53 pathways and networks.	10	0.05	0.000119	0.000743
3	HALLMARK_MTORC1_SIGNALING	200	Genes up-regulated through activation of mTORC1 complex.	8	0.04	0.00234	0.013
3	HALLMARK_PI3K_AKT_MTOR_SIGNALING	105	Genes up-regulated by activation of the PI3K/AKT/mTOR pathway.	5	0.0476	0.00745	0.0372
3	HALLMARK_UV_RESPONSE_UP	158	Genes up-regulated in response to ultraviolet (UV) radiation.	6	0.038	0.0102	0.0464
4	HALLMARK_PI3K_AKT_MTOR_SIGNALING	105	Genes up-regulated by activation of the PI3K/AKT/mTOR pathway.	7	0.0667	2.32e-05	0.00058
4	HALLMARK_PROTEIN_SECRETION	96	Genes involved in protein secretion pathway.	7	0.0729	1.29e-05	0.00058
4	HALLMARK_UNFOLDED_PROTEIN_RESPONSE	113	Genes up-regulated during unfolded protein response, a cellular stress response related to the endoplasmic reticulum.	7	0.0619	3.72e-05	0.000621
4	HALLMARK_APICAL_JUNCTION	200	Genes encoding components of apical junction complex.	7	0.035	0.00122	0.0122
4	HALLMARK_COMPLEMENT	200	Genes encoding components of the complement system, which is part of the innate immune system.	7	0.035	0.00122	0.0122
4	HALLMARK_HEME_METABOLISM	200	Genes involved in metabolism of heme (a cofactor consisting of iron and porphyrin) and erythroblast differentiation.	6	0.03	0.00572	0.0446
4	HALLMARK_UV_RESPONSE_DN	144	Genes down-regulated in response to ultraviolet (UV) radiation.	5	0.0347	0.00625	0.0446
5	HALLMARK_KRAS_SIGNALING_UP	200	Genes up-regulated by KRAS activation.	18	0.09	5.92e-15	2.96e-13
5	HALLMARK_EPITHELIAL_MESENCHYMAL_TRANSITION	200	Genes defining epithelial-mesenchymal transition, as in wound healing, fibrosis and metastasis.	11	0.055	2.03e-07	3.39e-06
5	HALLMARK_INFLAMMATORY_RESPONSE	200	Genes defining inflammatory response.	11	0.055	2.03e-07	3.39e-06
5	HALLMARK_COAGULATION	138	Genes encoding components of blood coagulation system; also up-regulated in platelets.	8	0.058	6.49e-06	8.11e-05
5	HALLMARK_HYPOXIA	200	Genes up-regulated in response to low oxygen levels (hypoxia).	9	0.045	1.34e-05	0.000134
5	HALLMARK_GLYCOLYSIS	200	Genes encoding proteins involved in glycolysis and gluconeogenesis.	8	0.04	9.28e-05	0.000773
5	HALLMARK_IL6_JAK_STAT3_SIGNALING	87	Genes up-regulated by IL6 [GeneID=3569] via STAT3 [GeneID=6774], e.g., during acute phase response.	5	0.0575	0.000382	0.00273
5	HALLMARK_ALLOGRAFT_REJECTION	200	Genes up-regulated during transplant rejection.	7	0.035	0.000567	0.00284
5	HALLMARK_COMPLEMENT	200	Genes encoding components of the complement system, which is part of the innate immune system.	7	0.035	0.000567	0.00284
5	HALLMARK_MYOGENESIS	200	Genes involved in development of skeletal muscle (myogenesis).	7	0.035	0.000567	0.00284
5	HALLMARK_APICAL_JUNCTION	200	Genes encoding components of apical junction complex.	6	0.03	0.00303	0.0101
5	HALLMARK_IL2_STAT5_SIGNALING	199	Genes up-regulated by STAT5 in response to IL2 stimulation.	6	0.0302	0.00295	0.0101
5	HALLMARK_MTORC1_SIGNALING	200	Genes up-regulated through activation of mTORC1 complex.	6	0.03	0.00303	0.0101
5	HALLMARK_PANCREAS_BETA_CELLS	40	Genes specifically up-regulated in pancreatic beta cells.	3	0.075	0.0028	0.0101
5	HALLMARK_TNFA_SIGNALING_VIA_NFKB	200	Genes regulated by NF-kB in response to TNF [GeneID=7124].	6	0.03	0.00303	0.0101
5	HALLMARK_PI3K_AKT_MTOR_SIGNALING	105	Genes up-regulated by activation of the PI3K/AKT/mTOR pathway.	4	0.0381	0.00656	0.0193
5	HALLMARK_TGF_BETA_SIGNALING	54	Genes up-regulated in response to TGFB1 [GeneID=7040].	3	0.0556	0.00654	0.0193
5	HALLMARK_HEME_METABOLISM	200	Genes involved in metabolism of heme (a cofactor consisting of iron and porphyrin) and erythroblast differentiation.	5	0.025	0.0139	0.033
5	HALLMARK_INTERFERON_GAMMA_RESPONSE	200	Genes up-regulated in response to IFNG [GeneID=3458].	5	0.025	0.0139	0.033
5	HALLMARK_MITOTIC_SPINDLE	199	Genes important for mitotic spindle assembly.	5	0.0251	0.0136	0.033
5	HALLMARK_XENOBIOTIC_METABOLISM	200	Genes encoding proteins involved in processing of drugs and other xenobiotics.	5	0.025	0.0139	0.033
5	HALLMARK_CHOLESTEROL_HOMEOSTASIS	74	Genes involved in cholesterol homeostasis.	3	0.0405	0.0154	0.0351
6	HALLMARK_IL2_STAT5_SIGNALING	199	Genes up-regulated by STAT5 in response to IL2 stimulation.	6	0.0302	0.00132	0.0226
6	HALLMARK_INFLAMMATORY_RESPONSE	200	Genes defining inflammatory response.	6	0.03	0.00136	0.0226
6	HALLMARK_MITOTIC_SPINDLE	199	Genes important for mitotic spindle assembly.	6	0.0302	0.00132	0.0226
7	HALLMARK_ESTROGEN_RESPONSE_LATE	200	Genes defining late response to estrogen.	7	0.035	0.000113	0.00284
7	HALLMARK_TNFA_SIGNALING_VIA_NFKB	200	Genes regulated by NF-kB in response to TNF [GeneID=7124].	7	0.035	0.000113	0.00284
7	HALLMARK_TGF_BETA_SIGNALING	54	Genes up-regulated in response to TGFB1 [GeneID=7040].	4	0.0741	0.00021	0.0035
7	HALLMARK_ADIPOGENESIS	200	Genes up-regulated during adipocyte differentiation (adipogenesis).	6	0.03	0.00079	0.00659
7	HALLMARK_MYOGENESIS	200	Genes involved in development of skeletal muscle (myogenesis).	6	0.03	0.00079	0.00659
7	HALLMARK_XENOBIOTIC_METABOLISM	200	Genes encoding proteins involved in processing of drugs and other xenobiotics.	6	0.03	0.00079	0.00659
7	HALLMARK_UV_RESPONSE_DN	144	Genes down-regulated in response to ultraviolet (UV) radiation.	5	0.0347	0.00114	0.00812
7	HALLMARK_ANDROGEN_RESPONSE	100	Genes defining response to androgens.	4	0.04	0.00215	0.0134
7	HALLMARK_ESTROGEN_RESPONSE_EARLY	200	Genes defining early response to estrogen.	5	0.025	0.00471	0.0235
7	HALLMARK_INFLAMMATORY_RESPONSE	200	Genes defining inflammatory response.	5	0.025	0.00471	0.0235
7	HALLMARK_CHOLESTEROL_HOMEOSTASIS	74	Genes involved in cholesterol homeostasis.	3	0.0405	0.00755	0.0343
8	HALLMARK_MITOTIC_SPINDLE	199	Genes important for mitotic spindle assembly.	8	0.0402	1.06e-05	0.000532
8	HALLMARK_ESTROGEN_RESPONSE_EARLY	200	Genes defining early response to estrogen.	7	0.035	9.16e-05	0.00229
9	HALLMARK_INTERFERON_GAMMA_RESPONSE	200	Genes up-regulated in response to IFNG [GeneID=3458].	7	0.035	1.6e-05	0.000799
9	HALLMARK_P53_PATHWAY	200	Genes involved in p53 pathways and networks.	5	0.025	0.00124	0.0207
9	HALLMARK_XENOBIOTIC_METABOLISM	200	Genes encoding proteins involved in processing of drugs and other xenobiotics.	5	0.025	0.00124	0.0207
9	HALLMARK_APOPTOSIS	161	Genes mediating programmed cell death (apoptosis) by activation of caspases.	4	0.0248	0.00393	0.0492
10	HALLMARK_G2M_CHECKPOINT	200	Genes involved in the G2/M checkpoint, as in progression through the cell division cycle.	6	0.03	0.000137	0.00685
10	HALLMARK_MITOTIC_SPINDLE	199	Genes important for mitotic spindle assembly.	5	0.0251	0.00111	0.0278
10	HALLMARK_COAGULATION	138	Genes encoding components of blood coagulation system; also up-regulated in platelets.	4	0.029	0.0021	0.0351
11	HALLMARK_ALLOGRAFT_REJECTION	200	Genes up-regulated during transplant rejection.	8	0.04	3.71e-07	1.86e-05
11	HALLMARK_INFLAMMATORY_RESPONSE	200	Genes defining inflammatory response.	5	0.025	0.000554	0.0138
11	HALLMARK_ANDROGEN_RESPONSE	100	Genes defining response to androgens.	3	0.03	0.00452	0.0283
11	HALLMARK_APICAL_JUNCTION	200	Genes encoding components of apical junction complex.	4	0.02	0.00448	0.0283
11	HALLMARK_ESTROGEN_RESPONSE_LATE	200	Genes defining late response to estrogen.	4	0.02	0.00448	0.0283
11	HALLMARK_HYPOXIA	200	Genes up-regulated in response to low oxygen levels (hypoxia).	4	0.02	0.00448	0.0283
11	HALLMARK_IL2_STAT5_SIGNALING	199	Genes up-regulated by STAT5 in response to IL2 stimulation.	4	0.0201	0.0044	0.0283
11	HALLMARK_INTERFERON_GAMMA_RESPONSE	200	Genes up-regulated in response to IFNG [GeneID=3458].	4	0.02	0.00448	0.0283
12	HALLMARK_APICAL_JUNCTION	200	Genes encoding components of apical junction complex.	4	0.02	0.00134	0.0134
12	HALLMARK_COMPLEMENT	200	Genes encoding components of the complement system, which is part of the innate immune system.	4	0.02	0.00134	0.0134
12	HALLMARK_EPITHELIAL_MESENCHYMAL_TRANSITION	200	Genes defining epithelial-mesenchymal transition, as in wound healing, fibrosis and metastasis.	4	0.02	0.00134	0.0134
12	HALLMARK_INTERFERON_GAMMA_RESPONSE	200	Genes up-regulated in response to IFNG [GeneID=3458].	4	0.02	0.00134	0.0134
12	HALLMARK_MTORC1_SIGNALING	200	Genes up-regulated through activation of mTORC1 complex.	4	0.02	0.00134	0.0134
12	HALLMARK_PEROXISOME	104	Genes encoding components of peroxisome.	3	0.0288	0.00197	0.0164
12	HALLMARK_BILE_ACID_METABOLISM	112	Genes involve in metabolism of bile acids and salts.	3	0.0268	0.00243	0.0174
12	HALLMARK_HEDGEHOG_SIGNALING	36	Genes up-regulated by activation of hedgehog signaling.	2	0.0556	0.00332	0.0207
13	HALLMARK_APOPTOSIS	161	Genes mediating programmed cell death (apoptosis) by activation of caspases.	4	0.0248	0.000367	0.0184
14	HALLMARK_TNFA_SIGNALING_VIA_NFKB	200	Genes regulated by NF-kB in response to TNF [GeneID=7124].	4	0.02	0.000448	0.0224
15	HALLMARK_ESTROGEN_RESPONSE_LATE	200	Genes defining late response to estrogen.	5	0.025	1.58e-05	0.000788
15	HALLMARK_ESTROGEN_RESPONSE_EARLY	200	Genes defining early response to estrogen.	4	0.02	0.000277	0.00693
16	HALLMARK_DNA_REPAIR	150	Genes involved in DNA repair.	4	0.0267	7.01e-05	0.00351
16	HALLMARK_INTERFERON_ALPHA_RESPONSE	97	Genes up-regulated in response to alpha interferon proteins.	3	0.0309	0.000393	0.00982
17	HALLMARK_TNFA_SIGNALING_VIA_NFKB	200	Genes regulated by NF-kB in response to TNF [GeneID=7124].	9	0.045	5.92e-12	2.96e-10
17	HALLMARK_INFLAMMATORY_RESPONSE	200	Genes defining inflammatory response.	6	0.03	2.74e-07	4.57e-06
17	HALLMARK_INTERFERON_GAMMA_RESPONSE	200	Genes up-regulated in response to IFNG [GeneID=3458].	6	0.03	2.74e-07	4.57e-06
17	HALLMARK_IL2_STAT5_SIGNALING	199	Genes up-regulated by STAT5 in response to IL2 stimulation.	5	0.0251	6.88e-06	8.59e-05
17	HALLMARK_COMPLEMENT	200	Genes encoding components of the complement system, which is part of the innate immune system.	4	0.02	0.000147	0.00147
17	HALLMARK_HYPOXIA	200	Genes up-regulated in response to low oxygen levels (hypoxia).	3	0.015	0.00241	0.0172
17	HALLMARK_KRAS_SIGNALING_UP	200	Genes up-regulated by KRAS activation.	3	0.015	0.00241	0.0172
17	HALLMARK_IL6_JAK_STAT3_SIGNALING	87	Genes up-regulated by IL6 [GeneID=3569] via STAT3 [GeneID=6774], e.g., during acute phase response.	2	0.023	0.00602	0.0376
